# The Hypoxia Response Pathway Promotes PEP Carboxykinase Expression And Gluconeogenesis

**DOI:** 10.1101/2021.05.04.442650

**Authors:** Mehul Vora, Stephanie M. Pyonteck, Tarmie L. Matlack, Aparna Prashar, Nanci S. Kane, Premal Shah, Christopher Rongo

## Abstract

Actively dividing cells, including some cancers, rely on aerobic glycolysis rather than oxidative phosphorylation to generate energy, a phenomenon termed “the Warburg effect^1^.” Constitutive activation of the Hypoxia Inducible Factor (HIF-1), a transcription factor known for mediating an adaptive response to oxygen deprivation (hypoxia), is a hallmark of the Warburg effect^2^. HIF-1 is thought to promote glycolysis and suppress oxidative phosphorylation. Here, we show instead that HIF-1 can promote gluconeogenesis. Using a multiomics approach, we determined the genomic, transcriptomic, and metabolomic landscapes regulated by constitutively active HIF-1 in *C. elegans*. We performed RNA-seq and ChIP-seq under aerobic conditions in mutants lacking EGL-9, a key negative regulator of HIF-1, and then integrated these approaches to identify over a hundred genes directly and functionally upregulated by HIF-1. We show that HIF-1 directly promotes the expression of PCK-1, a PEP carboxykinase that is a rate-limiting mediator of gluconeogenesis^3^. This activation of PCK-1 by HIF-1 promotes survival in response to both oxidative and hypoxic stress. Our work is the first to identify functional direct targets of HIF-1 *in vivo*, and it describes the first complete metabolome induced by constitutive HIF-1 activation in any organism.
