## Supplemental Table 1 for "The Hypoxia Response Pathway Promotes PEP Carboxykinase Expression And Gluconeogenesis"

### Sheet: Sheet1
chrom	chromStart	chromEnd	signalValue
CHROMOSOME_I	16818	17262	99.0665
CHROMOSOME_I	382328	382772	57.4527
CHROMOSOME_I	397664	398108	66.6056
CHROMOSOME_I	536597	537041	66.04
CHROMOSOME_I	1068046	1068490	59.745
CHROMOSOME_I	1446836	1447280	58.5206
CHROMOSOME_I	1835365	1835809	89.8721
CHROMOSOME_I	2514104	2514548	62.5909
CHROMOSOME_I	2587330	2587774	77.6283
CHROMOSOME_I	2628559	2629003	65.0437
CHROMOSOME_I	2639550	2639994	95.0021
CHROMOSOME_I	2929514	2929958	64.5178
CHROMOSOME_I	2945589	2946033	82.4152
CHROMOSOME_I	3636474	3636918	57.913
CHROMOSOME_I	3638738	3639182	56.7136
CHROMOSOME_I	3681861	3682305	69.186
CHROMOSOME_I	3824244	3824688	55.6925
CHROMOSOME_I	4172023	4172467	180.764
CHROMOSOME_I	4172226	4172670	59.346
CHROMOSOME_I	4178382	4178826	56.9269
CHROMOSOME_I	4701126	4701570	56.8294
CHROMOSOME_I	4769467	4769911	102.496
CHROMOSOME_I	5312862	5313306	59.6632
CHROMOSOME_I	5316188	5316632	58.5821
CHROMOSOME_I	5379712	5380156	82.3423
CHROMOSOME_I	5698878	5699322	107.991
CHROMOSOME_I	5706800	5707244	69.8688
CHROMOSOME_I	5807308	5807752	55.9285
CHROMOSOME_I	6163977	6164421	59.3413
CHROMOSOME_I	6317700	6318144	60.6337
CHROMOSOME_I	6364682	6365126	55.227
CHROMOSOME_I	6564400	6564844	78.8621
CHROMOSOME_I	6569273	6569717	71.8131
CHROMOSOME_I	6781587	6782031	59.9263
CHROMOSOME_I	7021167	7021611	62.6759
CHROMOSOME_I	7079391	7079835	73.351
CHROMOSOME_I	7082156	7082600	69.8954
CHROMOSOME_I	7475102	7475546	132.811
CHROMOSOME_I	7490130	7490574	103.005
CHROMOSOME_I	7500272	7500716	66.7779
CHROMOSOME_I	7581731	7582175	68.4837
CHROMOSOME_I	7595666	7596110	93.2629
CHROMOSOME_I	7659961	7660405	68.6588
CHROMOSOME_I	7872135	7872579	72.5139
CHROMOSOME_I	8259329	8259773	70.2132
CHROMOSOME_I	8305255	8305699	56.1871
CHROMOSOME_I	8426655	8427099	58.3144
CHROMOSOME_I	8816296	8816740	75.8893
CHROMOSOME_I	9163333	9163777	65.3166
CHROMOSOME_I	9312299	9312743	62.5205
CHROMOSOME_I	9312569	9313013	56.8862
CHROMOSOME_I	9314057	9314501	64.5043
CHROMOSOME_I	9315433	9315802	614.002
CHROMOSOME_I	9315800	9315911	320.371
CHROMOSOME_I	9381333	9381777	177.26
CHROMOSOME_I	9381537	9381981	79.2337
CHROMOSOME_I	9382865	9383071	272.561
CHROMOSOME_I	9382961	9383405	223.75
CHROMOSOME_I	9619778	9620222	103.527
CHROMOSOME_I	9625900	9626344	102.157
CHROMOSOME_I	9669045	9669489	61.4557
CHROMOSOME_I	9722044	9722488	57.5579
CHROMOSOME_I	9788462	9788906	81.1188
CHROMOSOME_I	9979680	9980124	111.18
CHROMOSOME_I	10516960	10517404	79.1393
CHROMOSOME_I	10553676	10554120	85.1854
CHROMOSOME_I	10577054	10577498	100.724
CHROMOSOME_I	10927324	10927768	62.6582
CHROMOSOME_I	11182342	11182786	58.9937
CHROMOSOME_I	11929960	11930404	62.5063
CHROMOSOME_I	12039783	12040227	59.0738
CHROMOSOME_I	12652061	12652505	92.9072
CHROMOSOME_I	12654590	12655034	61.6754
CHROMOSOME_I	12736573	12737017	59.999
CHROMOSOME_I	12815695	12816139	58.0171
CHROMOSOME_I	12966696	12967140	71.6846
CHROMOSOME_I	13463758	13464202	91.3072
CHROMOSOME_I	13663161	13663605	178.666
CHROMOSOME_I	13756303	13756747	79.0525
CHROMOSOME_I	14469133	14469577	62.0042
CHROMOSOME_II	18698	19142	73.0234
CHROMOSOME_II	255131	255575	57.4973
CHROMOSOME_II	1320385	1320829	92.0348
CHROMOSOME_II	4376638	4377082	60.4114
CHROMOSOME_II	4728685	4729129	85.3766
CHROMOSOME_II	4851589	4852033	80.3957
CHROMOSOME_II	4941583	4942027	71.9838
CHROMOSOME_II	5032543	5032987	59.6322
CHROMOSOME_II	5055079	5055523	55.9998
CHROMOSOME_II	5057181	5057625	58.0295
CHROMOSOME_II	5105076	5105520	62.3539
CHROMOSOME_II	5330098	5330542	56.862
CHROMOSOME_II	5335803	5336247	58.2336
CHROMOSOME_II	5379740	5380184	60.9759
CHROMOSOME_II	5543357	5543801	99.605
CHROMOSOME_II	5660945	5661389	65.6251
CHROMOSOME_II	5661659	5662103	65.3425
CHROMOSOME_II	5844606	5845050	179.093
CHROMOSOME_II	5844805	5845249	95.3006
CHROMOSOME_II	6588851	6589295	76.7648
CHROMOSOME_II	6853090	6853534	59.9822
CHROMOSOME_II	6891110	6891554	71.8375
CHROMOSOME_II	6926346	6926790	59.9148
CHROMOSOME_II	6951325	6951769	66.9852
CHROMOSOME_II	7151945	7152389	67.4009
CHROMOSOME_II	7200024	7200468	58.0159
CHROMOSOME_II	7337460	7337904	54.8871
CHROMOSOME_II	7341658	7342102	82.9941
CHROMOSOME_II	7393985	7394429	85.1438
CHROMOSOME_II	7478667	7479111	65.1546
CHROMOSOME_II	8028265	8028709	65.8349
CHROMOSOME_II	8184979	8185423	96.9104
CHROMOSOME_II	8451510	8451733	255.792
CHROMOSOME_II	8483875	8483986	247.052
CHROMOSOME_II	8483961	8484405	87.7972
CHROMOSOME_II	8485619	8486063	72.5172
CHROMOSOME_II	8546953	8547397	55.254
CHROMOSOME_II	8561209	8561653	179.423
CHROMOSOME_II	8740278	8740722	90.0887
CHROMOSOME_II	8741957	8742401	57.8895
CHROMOSOME_II	8819990	8820434	55.7467
CHROMOSOME_II	8931369	8931813	58.4669
CHROMOSOME_II	9154410	9154591	175.491
CHROMOSOME_II	9156281	9156683	512.318
CHROMOSOME_II	9156281	9156683	74.7096
CHROMOSOME_II	9158010	9158454	93.6612
CHROMOSOME_II	9160214	9160767	838.405
CHROMOSOME_II	9160214	9160767	64.4688
CHROMOSOME_II	9161380	9161824	115.463
CHROMOSOME_II	9163324	9163768	68.5536
CHROMOSOME_II	9282784	9283228	75.4574
CHROMOSOME_II	9284013	9284457	93.3982
CHROMOSOME_II	9597745	9598189	56.6545
CHROMOSOME_II	9603385	9603829	115.762
CHROMOSOME_II	9606635	9607079	84.5574
CHROMOSOME_II	10300406	10300850	58.5594
CHROMOSOME_II	10389735	10390179	61.1603
CHROMOSOME_II	10549158	10549602	67.0509
CHROMOSOME_II	10551948	10552392	62.3985
CHROMOSOME_II	10563478	10563672	193.49
CHROMOSOME_II	10840068	10840512	78.8324
CHROMOSOME_II	10868712	10869156	98.4654
CHROMOSOME_II	11042862	11043306	54.9956
CHROMOSOME_II	11452977	11453421	54.6444
CHROMOSOME_II	11472435	11472879	85.2514
CHROMOSOME_II	11484559	11485003	73.9882
CHROMOSOME_II	11545296	11545740	118.567
CHROMOSOME_II	11619884	11620328	73.176
CHROMOSOME_II	11634111	11634555	60.9433
CHROMOSOME_II	11724408	11724852	122.605
CHROMOSOME_II	11749658	11750102	60.4301
CHROMOSOME_II	11759365	11759570	144.111
CHROMOSOME_II	11874668	11875112	71.19
CHROMOSOME_II	11960571	11961015	81.6311
CHROMOSOME_II	11967512	11967956	80.3179
CHROMOSOME_II	12040206	12040650	204.363
CHROMOSOME_II	12102277	12102721	89.7584
CHROMOSOME_II	12261422	12261866	116.996
CHROMOSOME_II	12494496	12494940	55.3459
CHROMOSOME_II	12518821	12519265	67.0352
CHROMOSOME_II	12614758	12615202	104.656
CHROMOSOME_II	12615482	12615751	343.251
CHROMOSOME_II	12878652	12879096	90.8358
CHROMOSOME_II	12944514	12944958	102.597
CHROMOSOME_II	12944720	12945164	85.5199
CHROMOSOME_II	13335183	13335627	67.0069
CHROMOSOME_II	13460806	13461250	64.2258
CHROMOSOME_II	13462023	13462467	84.8297
CHROMOSOME_II	13627120	13627346	222.021
CHROMOSOME_II	13638640	13638753	214.823
CHROMOSOME_II	13834269	13834713	58.3368
CHROMOSOME_II	14018070	14018514	60.4499
CHROMOSOME_II	14040313	14040757	127.078
CHROMOSOME_II	14044281	14044725	105.516
CHROMOSOME_II	14059743	14060187	73.7862
CHROMOSOME_II	14244441	14244885	99.5184
CHROMOSOME_II	14250230	14250674	84.0784
CHROMOSOME_II	14251371	14251815	105.168
CHROMOSOME_II	14251570	14252014	56.6759
CHROMOSOME_II	14405160	14405604	195.469
CHROMOSOME_II	14495355	14495799	198.142
CHROMOSOME_II	14496705	14497149	193.968
CHROMOSOME_II	14496914	14497358	59.4183
CHROMOSOME_II	14561592	14562036	117.551
CHROMOSOME_II	14561796	14562240	63.7439
CHROMOSOME_II	14598356	14598800	67.064
CHROMOSOME_II	15025712	15026156	108.129
CHROMOSOME_III	62013	62457	82.8642
CHROMOSOME_III	67168	67340	272.267
CHROMOSOME_III	349690	350134	83.9843
CHROMOSOME_III	502524	502968	66.1105
CHROMOSOME_III	833658	834102	80.8294
CHROMOSOME_III	835852	836296	83.1365
CHROMOSOME_III	1418686	1419130	57.143
CHROMOSOME_III	1604361	1604805	54.4048
CHROMOSOME_III	1618912	1619356	128.876
CHROMOSOME_III	1859488	1859932	94.2579
CHROMOSOME_III	1921127	1921571	145.253
CHROMOSOME_III	1925184	1925628	100.349
CHROMOSOME_III	2100755	2101199	55.3175
CHROMOSOME_III	2785861	2786305	61.9365
CHROMOSOME_III	3456195	3456639	123.329
CHROMOSOME_III	3460074	3460518	64.195
CHROMOSOME_III	3801331	3801775	89.3676
CHROMOSOME_III	3862986	3863430	66.4345
CHROMOSOME_III	3867445	3867721	341.704
CHROMOSOME_III	3908153	3908597	74.3447
CHROMOSOME_III	3921850	3922294	99.4914
CHROMOSOME_III	3954102	3954546	59.6921
CHROMOSOME_III	4193585	4194029	79.6218
CHROMOSOME_III	4237806	4238250	77.3987
CHROMOSOME_III	4281993	4282437	195.481
CHROMOSOME_III	4282194	4282638	86.9483
CHROMOSOME_III	4475442	4475886	141.111
CHROMOSOME_III	4649264	4649708	133.458
CHROMOSOME_III	4693264	4693708	175.702
CHROMOSOME_III	4754157	4754601	58.222
CHROMOSOME_III	4756943	4757387	59.7343
CHROMOSOME_III	4899843	4900007	234.896
CHROMOSOME_III	4962897	4963341	70.791
CHROMOSOME_III	5018114	5018558	108.338
CHROMOSOME_III	5031354	5031798	78.0325
CHROMOSOME_III	5080722	5081166	55.5706
CHROMOSOME_III	5099487	5099931	84.1473
CHROMOSOME_III	5211041	5211485	71.8759
CHROMOSOME_III	5211295	5211739	56.2368
CHROMOSOME_III	5294863	5295307	54.5463
CHROMOSOME_III	5305686	5306130	58.9116
CHROMOSOME_III	5601998	5602442	61.5127
CHROMOSOME_III	5678895	5679339	78.3649
CHROMOSOME_III	6168840	6169284	83.8349
CHROMOSOME_III	6421032	6421476	98.2294
CHROMOSOME_III	6447507	6447951	55.9467
CHROMOSOME_III	6962054	6962498	90.1273
CHROMOSOME_III	6971891	6972335	98.8331
CHROMOSOME_III	7155593	7156037	61.1876
CHROMOSOME_III	7376382	7376826	156.493
CHROMOSOME_III	7643046	7643490	59.2912
CHROMOSOME_III	7854616	7854744	211.951
CHROMOSOME_III	7973144	7973588	83.5918
CHROMOSOME_III	8043771	8044215	94.7608
CHROMOSOME_III	8227502	8227946	59.2132
CHROMOSOME_III	8417465	8417909	69.7062
CHROMOSOME_III	8446893	8447337	114.244
CHROMOSOME_III	8658282	8658726	183.088
CHROMOSOME_III	8741380	8741824	75.1177
CHROMOSOME_III	8795603	8796047	114.987
CHROMOSOME_III	8797206	8797650	75.6304
CHROMOSOME_III	8799954	8800398	94.0237
CHROMOSOME_III	8800175	8800619	56.7849
CHROMOSOME_III	8802073	8802186	176.135
CHROMOSOME_III	8865281	8865725	54.6653
CHROMOSOME_III	8904048	8904492	84.3315
CHROMOSOME_III	8937518	8937962	62.3484
CHROMOSOME_III	9053873	9054317	96.1559
CHROMOSOME_III	9456134	9456578	64.6294
CHROMOSOME_III	9521657	9522101	78.7636
CHROMOSOME_III	9619208	9619652	82.361
CHROMOSOME_III	9765420	9765864	135.036
CHROMOSOME_III	10334106	10334218	158.729
CHROMOSOME_III	10407292	10407736	100.203
CHROMOSOME_III	10633978	10634422	60.7283
CHROMOSOME_III	10717425	10717869	85.3359
CHROMOSOME_III	10759129	10759388	320.195
CHROMOSOME_III	10848787	10849231	87.4998
CHROMOSOME_III	10989440	10989884	115.245
CHROMOSOME_III	10989649	10990093	81.7622
CHROMOSOME_III	11066775	11067219	61.1211
CHROMOSOME_III	12250299	12250743	61.7334
CHROMOSOME_III	12351251	12351695	67.8943
CHROMOSOME_III	12583468	12583912	61.1086
CHROMOSOME_III	12608537	12608981	56.8417
CHROMOSOME_III	12612409	12612853	89.5419
CHROMOSOME_III	12904979	12905423	164.589
CHROMOSOME_III	13062477	13062921	57.0716
CHROMOSOME_III	13068407	13068851	65.9794
CHROMOSOME_III	13070497	13070941	66.7957
CHROMOSOME_III	13564930	13565374	127.132
CHROMOSOME_III	13643505	13643949	174.29
CHROMOSOME_IV	654860	655026	198.276
CHROMOSOME_IV	828449	828893	95.5477
CHROMOSOME_IV	1070340	1070784	54.53
CHROMOSOME_IV	1094104	1094548	157.829
CHROMOSOME_IV	1497465	1497909	63.9009
CHROMOSOME_IV	1659009	1659453	79.5965
CHROMOSOME_IV	1711053	1711497	60.6351
CHROMOSOME_IV	2219407	2219851	140.466
CHROMOSOME_IV	2388910	2389354	127.989
CHROMOSOME_IV	2601948	2602392	122.925
CHROMOSOME_IV	2708618	2709062	105.539
CHROMOSOME_IV	3050261	3050705	81.0378
CHROMOSOME_IV	3294536	3294980	63.2945
CHROMOSOME_IV	3384531	3384975	82.0404
CHROMOSOME_IV	3385431	3385875	117.762
CHROMOSOME_IV	3647506	3647950	55.8375
CHROMOSOME_IV	4025966	4026258	304.114
CHROMOSOME_IV	4028093	4028537	55.1842
CHROMOSOME_IV	4049488	4049932	127.813
CHROMOSOME_IV	4216113	4216557	83.5856
CHROMOSOME_IV	4390435	4390879	91.0081
CHROMOSOME_IV	4400517	4400961	56.5245
CHROMOSOME_IV	4445613	4446057	68.3284
CHROMOSOME_IV	4467983	4468427	95.3146
CHROMOSOME_IV	4660292	4660736	192.934
CHROMOSOME_IV	4660495	4660939	64.6571
CHROMOSOME_IV	4725343	4725787	116.132
CHROMOSOME_IV	4725593	4726037	122.326
CHROMOSOME_IV	4727946	4728097	146.723
CHROMOSOME_IV	4728010	4728454	95.5026
CHROMOSOME_IV	4749992	4750179	220.401
CHROMOSOME_IV	5183630	5184074	64.2743
CHROMOSOME_IV	5591012	5591456	74.2384
CHROMOSOME_IV	5604408	5604852	146.141
CHROMOSOME_IV	5607313	5607757	69.695
CHROMOSOME_IV	5656138	5656250	178.97
CHROMOSOME_IV	5966982	5967426	66.5071
CHROMOSOME_IV	6323653	6324097	66.9087
CHROMOSOME_IV	6336732	6337176	132.234
CHROMOSOME_IV	6756290	6756734	60.3584
CHROMOSOME_IV	7508100	7508544	54.9447
CHROMOSOME_IV	7573861	7574305	86.6166
CHROMOSOME_IV	8428621	8429065	62.7403
CHROMOSOME_IV	8432697	8433141	69.1384
CHROMOSOME_IV	8527589	8528033	129.017
CHROMOSOME_IV	8529027	8529471	63.9604
CHROMOSOME_IV	8687829	8688273	56.9441
CHROMOSOME_IV	8795123	8795567	59.1518
CHROMOSOME_IV	8927001	8927445	74.8324
CHROMOSOME_IV	9051525	9051969	74.2881
CHROMOSOME_IV	9063404	9063848	70.7226
CHROMOSOME_IV	9063645	9064089	58.8388
CHROMOSOME_IV	9258446	9258890	58.7238
CHROMOSOME_IV	9259641	9260085	106.181
CHROMOSOME_IV	9444350	9444794	123.704
CHROMOSOME_IV	9508584	9509028	139.84
CHROMOSOME_IV	9513464	9513908	60.1941
CHROMOSOME_IV	9718299	9718743	151.678
CHROMOSOME_IV	9801426	9801870	62.1837
CHROMOSOME_IV	10252259	10252703	66.2488
CHROMOSOME_IV	10821612	10822056	79.2441
CHROMOSOME_IV	10919127	10919571	192.736
CHROMOSOME_IV	10935938	10936382	61.9236
CHROMOSOME_IV	11025924	11026368	82.5622
CHROMOSOME_IV	11082792	11083236	87.7883
CHROMOSOME_IV	11119075	11119519	59.8049
CHROMOSOME_IV	11149581	11150025	64.399
CHROMOSOME_IV	11474033	11474477	98.0096
CHROMOSOME_IV	11593582	11594026	58.7948
CHROMOSOME_IV	11956356	11956800	196.056
CHROMOSOME_IV	11961654	11962098	54.6993
CHROMOSOME_IV	12218250	12218694	67.8608
CHROMOSOME_IV	12594476	12594920	55.1626
CHROMOSOME_IV	13240462	13240906	136.211
CHROMOSOME_IV	13388699	13389143	74.6593
CHROMOSOME_IV	13395215	13395532	366.17
CHROMOSOME_IV	13396505	13396640	220.022
CHROMOSOME_IV	13887425	13887869	63.1917
CHROMOSOME_IV	14032937	14033381	62.5875
CHROMOSOME_IV	14219663	14220036	589.815
CHROMOSOME_IV	14219927	14220053	63.2791
CHROMOSOME_IV	14224857	14225301	80.6524
CHROMOSOME_IV	14326957	14327401	56.3093
CHROMOSOME_IV	14824810	14825254	67.0429
CHROMOSOME_IV	14838126	14838570	65.8811
CHROMOSOME_IV	15471378	15471822	95.4602
CHROMOSOME_IV	15472352	15472796	57.9834
CHROMOSOME_IV	15931789	15932233	60.2325
CHROMOSOME_IV	16415194	16415638	107.675
CHROMOSOME_IV	16491537	16491981	58.7279
CHROMOSOME_IV	16492302	16492746	76.7151
CHROMOSOME_IV	17249664	17250108	114.857
CHROMOSOME_IV	17263758	17264202	56.2407
CHROMOSOME_IV	17278369	17278813	102.973
CHROMOSOME_V	723805	724249	86.4169
CHROMOSOME_V	724789	725233	55.368
CHROMOSOME_V	731287	731731	90.4243
CHROMOSOME_V	1151228	1151672	217.461
CHROMOSOME_V	3771514	3771742	167.514
CHROMOSOME_V	3771933	3772131	118.15
CHROMOSOME_V	3776959	3777403	167.393
CHROMOSOME_V	4131422	4131946	669.992
CHROMOSOME_V	4131422	4131952	55.9945
CHROMOSOME_V	5049308	5049752	88.9203
CHROMOSOME_V	5271487	5271931	58.4794
CHROMOSOME_V	5505018	5505462	104.807
CHROMOSOME_V	5768311	5768755	55.7572
CHROMOSOME_V	5790850	5791294	55.1473
CHROMOSOME_V	6000459	6000903	58.3646
CHROMOSOME_V	6224393	6224837	113.583
CHROMOSOME_V	6227583	6228027	76.2374
CHROMOSOME_V	6229442	6229886	100.378
CHROMOSOME_V	6246506	6246950	54.5591
CHROMOSOME_V	6247268	6247712	170.457
CHROMOSOME_V	6267413	6267857	72.0189
CHROMOSOME_V	6517139	6517583	152.716
CHROMOSOME_V	7093709	7094153	62.718
CHROMOSOME_V	7415759	7416203	88.279
CHROMOSOME_V	7417020	7417464	102.64
CHROMOSOME_V	7727988	7728432	55.0728
CHROMOSOME_V	8228796	8229240	57.9726
CHROMOSOME_V	8348992	8349436	62.4125
CHROMOSOME_V	8500351	8500795	129.612
CHROMOSOME_V	8606310	8606754	67.9785
CHROMOSOME_V	8653418	8653862	64.9347
CHROMOSOME_V	9078769	9079213	54.6029
CHROMOSOME_V	9095631	9096075	71.7372
CHROMOSOME_V	9344055	9344499	208.471
CHROMOSOME_V	9503270	9503714	58.7855
CHROMOSOME_V	9546810	9547254	138.546
CHROMOSOME_V	9730992	9731436	88.2961
CHROMOSOME_V	9789790	9790234	110.485
CHROMOSOME_V	9970111	9970555	72.5769
CHROMOSOME_V	10341794	10342238	59.2959
CHROMOSOME_V	10353014	10353458	57.1222
CHROMOSOME_V	10466541	10466957	687.981
CHROMOSOME_V	10468155	10468599	122.237
CHROMOSOME_V	10472891	10473335	78.2356
CHROMOSOME_V	10473991	10474435	78.024
CHROMOSOME_V	10536785	10537229	76.6748
CHROMOSOME_V	10897131	10897575	97.5166
CHROMOSOME_V	10951645	10952089	71.8804
CHROMOSOME_V	10965476	10965920	90.0069
CHROMOSOME_V	11572801	11573245	59.0298
CHROMOSOME_V	11764329	11764773	60.8933
CHROMOSOME_V	11782729	11783173	84.7354
CHROMOSOME_V	11817063	11817507	57.6206
CHROMOSOME_V	11822393	11822837	112.403
CHROMOSOME_V	11823997	11824441	120.088
CHROMOSOME_V	11887873	11888317	78.8181
CHROMOSOME_V	11980066	11980510	79.2319
CHROMOSOME_V	12002021	12002465	57.4069
CHROMOSOME_V	12303465	12303909	134.352
CHROMOSOME_V	12343510	12343954	80.1167
CHROMOSOME_V	13047509	13047953	67.7252
CHROMOSOME_V	13082474	13082918	146.96
CHROMOSOME_V	13468163	13468607	54.5623
CHROMOSOME_V	13565283	13565727	57.2993
CHROMOSOME_V	13656415	13656859	55.6768
CHROMOSOME_V	13657308	13657752	72.9244
CHROMOSOME_V	13658565	13659009	96.6336
CHROMOSOME_V	14055012	14055456	88.3244
CHROMOSOME_V	14200127	14200571	58.8351
CHROMOSOME_V	14660708	14661152	80.9986
CHROMOSOME_V	14685559	14686003	121.257
CHROMOSOME_V	14895485	14895929	104.563
CHROMOSOME_V	15085396	15085840	87.8441
CHROMOSOME_V	15190919	15191363	70.263
CHROMOSOME_V	15464984	15465428	76.2282
CHROMOSOME_V	15766158	15766602	74.222
CHROMOSOME_V	15873757	15874201	91.9741
CHROMOSOME_V	17659163	17659607	56.4207
CHROMOSOME_V	17857838	17858282	78.0753
CHROMOSOME_V	17951182	17951626	183.631
CHROMOSOME_V	18723621	18724065	60.0156
CHROMOSOME_V	18967599	18968043	81.4478
CHROMOSOME_V	19529118	19529562	54.8709
CHROMOSOME_V	19643013	19643457	60.6749
CHROMOSOME_V	20164523	20164967	66.447
CHROMOSOME_V	20413394	20413838	58.4542
CHROMOSOME_V	20712759	20713203	83.8893
CHROMOSOME_V	20778167	20778611	145.91
CHROMOSOME_V	20785137	20785581	64.9665
CHROMOSOME_V	20845536	20845980	62.4924
CHROMOSOME_X	409946	410390	73.0013
CHROMOSOME_X	727723	728167	60.3827
CHROMOSOME_X	768066	768510	99.8174
CHROMOSOME_X	806423	806867	143.119
CHROMOSOME_X	864326	864770	126.508
CHROMOSOME_X	1093069	1093513	80.1152
CHROMOSOME_X	1344862	1345306	89.6706
CHROMOSOME_X	1389328	1389772	81.927
CHROMOSOME_X	1446741	1447185	80.5373
CHROMOSOME_X	1454474	1454918	63.1168
CHROMOSOME_X	1504706	1505150	171.197
CHROMOSOME_X	1626922	1627366	105.014
CHROMOSOME_X	1909368	1909812	84.569
CHROMOSOME_X	2364697	2365141	78.9705
CHROMOSOME_X	2536579	2537023	75.6485
CHROMOSOME_X	2549342	2549786	72.6766
CHROMOSOME_X	2598655	2599099	79.1759
CHROMOSOME_X	2809559	2810003	65.9625
CHROMOSOME_X	2852416	2852860	74.754
CHROMOSOME_X	2971447	2971891	72.9546
CHROMOSOME_X	2996944	2997388	170.442
CHROMOSOME_X	3035893	3036337	115.064
CHROMOSOME_X	3090150	3090334	203.61
CHROMOSOME_X	3116267	3116534	293.691
CHROMOSOME_X	3127612	3128056	109.407
CHROMOSOME_X	3969990	3970434	59.8307
CHROMOSOME_X	4142104	4142499	648.955
CHROMOSOME_X	4142394	4142505	91.8899
CHROMOSOME_X	4145204	4145648	66.9158
CHROMOSOME_X	4209184	4209388	206.838
CHROMOSOME_X	4222756	4223200	57.4138
CHROMOSOME_X	5085498	5085942	57.2726
CHROMOSOME_X	5165039	5165483	70.4504
CHROMOSOME_X	5209352	5209796	60.3051
CHROMOSOME_X	5355283	5355727	75.7522
CHROMOSOME_X	5429330	5429774	134.646
CHROMOSOME_X	5801066	5801510	85.7192
CHROMOSOME_X	5841079	5841523	115.957
CHROMOSOME_X	6091966	6092410	90.1367
CHROMOSOME_X	6207634	6208078	87.0652
CHROMOSOME_X	6219888	6220332	63.082
CHROMOSOME_X	6292085	6292529	65.1993
CHROMOSOME_X	6296322	6296766	214.746
CHROMOSOME_X	6296524	6296968	91.253
CHROMOSOME_X	6737552	6737996	120.312
CHROMOSOME_X	6741963	6742407	67.9249
CHROMOSOME_X	6743749	6744193	92.5481
CHROMOSOME_X	6749155	6749599	127.556
CHROMOSOME_X	6750049	6750493	92.7751
CHROMOSOME_X	6804482	6804926	66.8729
CHROMOSOME_X	6867680	6868124	57.2343
CHROMOSOME_X	7068334	7068778	62.7758
CHROMOSOME_X	7181557	7182001	79.8311
CHROMOSOME_X	7334258	7334702	61.4992
CHROMOSOME_X	7445901	7446012	234.115
CHROMOSOME_X	7500924	7501368	76.9041
CHROMOSOME_X	7661100	7661544	103.364
CHROMOSOME_X	7823086	7823530	70.4889
CHROMOSOME_X	7951530	7951974	77.8389
CHROMOSOME_X	8017651	8018095	98.4136
CHROMOSOME_X	8021523	8021967	59.4806
CHROMOSOME_X	8036248	8036692	211.991
CHROMOSOME_X	8036451	8036895	82.4439
CHROMOSOME_X	8154559	8155003	58.6595
CHROMOSOME_X	8231794	8232238	57.1216
CHROMOSOME_X	8404285	8404729	79.9975
CHROMOSOME_X	8545977	8546421	220.874
CHROMOSOME_X	8810931	8811375	62.2301
CHROMOSOME_X	8835854	8836298	68.5066
CHROMOSOME_X	8971410	8971854	66.5744
CHROMOSOME_X	9465754	9465903	188.139
CHROMOSOME_X	9743470	9743914	107.269
CHROMOSOME_X	9958562	9959006	65.9075
CHROMOSOME_X	10051744	10051954	254.245
CHROMOSOME_X	10083982	10084426	60.7606
CHROMOSOME_X	10188377	10188821	60.6742
CHROMOSOME_X	10568563	10569007	103.233
CHROMOSOME_X	10637417	10637861	62.9873
CHROMOSOME_X	10766176	10766620	62.7953
CHROMOSOME_X	10771015	10771459	70.1078
CHROMOSOME_X	10963634	10964078	55.3082
CHROMOSOME_X	11031160	11031604	70.9236
CHROMOSOME_X	11093957	11094401	207.411
CHROMOSOME_X	11094159	11094603	59.3381
CHROMOSOME_X	11095396	11095840	65.0546
CHROMOSOME_X	11473085	11473529	69.826
CHROMOSOME_X	11605793	11606237	150.581
CHROMOSOME_X	11757717	11758161	56.7873
CHROMOSOME_X	11937331	11937775	210.191
CHROMOSOME_X	11947116	11947560	60.0658
CHROMOSOME_X	12017930	12018374	67.9987
CHROMOSOME_X	12106045	12106489	60.5825
CHROMOSOME_X	12362974	12363418	154.09
CHROMOSOME_X	12393756	12394200	65.1607
CHROMOSOME_X	12454223	12454667	150.655
CHROMOSOME_X	12457973	12458417	56.7897
CHROMOSOME_X	12509429	12509873	58.8521
CHROMOSOME_X	12665094	12665538	64.8109
CHROMOSOME_X	12872175	12872619	58.9729
CHROMOSOME_X	13046286	13046730	82.7876
CHROMOSOME_X	13104825	13105269	118.829
CHROMOSOME_X	13121115	13121559	63.9995
CHROMOSOME_X	13145207	13145651	108.666
CHROMOSOME_X	13264549	13264993	66.3711
CHROMOSOME_X	13353519	13353963	59.8964
CHROMOSOME_X	13358535	13358979	81.653
CHROMOSOME_X	13665351	13665795	105.511
CHROMOSOME_X	13700682	13701126	203.847
CHROMOSOME_X	13969315	13969759	61.2016
CHROMOSOME_X	14063779	14064223	83.1812
CHROMOSOME_X	14297121	14297565	66.6191
CHROMOSOME_X	14525761	14525985	205.548
CHROMOSOME_X	14525859	14526303	90.3445
CHROMOSOME_X	14560154	14560598	66.6855
CHROMOSOME_X	14561457	14561901	78.7602
CHROMOSOME_X	14708175	14708619	65.4164
CHROMOSOME_X	14787237	14787681	66.5521
CHROMOSOME_X	14790393	14790837	71.1109
CHROMOSOME_X	14818736	14819180	141.344
CHROMOSOME_X	14818941	14819385	72.0618
CHROMOSOME_X	15079285	15079729	59.9622
CHROMOSOME_X	15200685	15201129	60.4967
CHROMOSOME_X	15353933	15354377	77.8369
CHROMOSOME_X	15607512	15607956	57.9337
CHROMOSOME_X	15610509	15610953	98.7442
CHROMOSOME_X	15841062	15841506	129.361
CHROMOSOME_X	16024566	16025010	64.3141
CHROMOSOME_X	16056596	16056722	172.036
CHROMOSOME_X	16131012	16131456	107.393
CHROMOSOME_X	16612256	16612700	101.611
CHROMOSOME_X	16681876	16682320	174.976
CHROMOSOME_X	16726815	16727259	72.0908
CHROMOSOME_X	16796774	16797218	116.302
CHROMOSOME_X	16929555	16929999	126.734
CHROMOSOME_X	16929761	16930205	69.2049
CHROMOSOME_X	17479823	17480267	96.4393
CHROMOSOME_X	17513448	17513892	66.3521
CHROMOSOME_X	17627378	17627822	86.0502
CHROMOSOME_X	17628345	17628789	62.6904
CHROMOSOME_X	17630933	17631277	352.134
CHROMOSOME_X	17633153	17633597	74.8554
