## Supplemental Table 3 for "The Hypoxia Response Pathway Promotes PEP Carboxykinase Expression And Gluconeogenesis"

### Sheet: Position, gene name, # of binds
chrom	pStart	pEnd	Refseq	# of binding sites
chrIV	14219663	14220036	21ur-1334	3
chrIV	14219927	14220053
chrIV	14224857	14225301
chrV	10466541	10466957	21ur-15622	4
chrV	10468155	10468599
chrV	10472891	10473335
chrV	10473991	10474435
chrIV	14219663	14220036	21ur-15671	3
chrIV	14219927	14220053
chrIV	14224857	14225301
chrIV	14219663	14220036	21ur-278	3
chrIV	14219927	14220053
chrIV	14224857	14225301
chrIV	14219663	14220036	21ur-5163	3
chrIV	14219927	14220053
chrIV	14224857	14225301
chrIV	12218250	12218694	21ur-8543	1
chrX	2549342	2549786	aat-3	1
chrX	7445901	7446012	acl-12	1
chrII	4728685	4729129	acs-11	1
chrIII	3862986	3863430	acs-19	2
chrIII	3867445	3867721
chrIII	13564930	13565374	aldo-1	1
chrV	13565283	13565727	bir-2	1
chrII	9282784	9283228	C01G6.3	2
chrII	9284013	9284457
chrI	9669045	9669489	C03D6.1	1
chrII	13627120	13627346	C31C9.2	2
chrII	13638640	13638753
chrX	15353933	15354377	C33A11.2	1
chrX	8017651	8018095	C34D10.2	2
chrX	8021523	8021967
chrV	13565283	13565727	C56A3.4	1
chrX	864326	864770	cdo-1	1
chrX	10083982	10084426	col-176	1
chrII	9154410	9154591	col-78	8
chrII	9156281	9156683
chrII	9156281	9156683
chrII	9158010	9158454
chrII	9160214	9160767
chrII	9160214	9160767
chrII	9161380	9161824
chrII	9163324	9163768
chrV	11980066	11980510	cpr-1	1
chrX	9958562	9959006	cysl-1	1
chrII	14495355	14495799	cysl-2	3
chrII	14496705	14497149
chrII	14496914	14497358
chrV	3771514	3771742	cysl-3	3
chrV	3771933	3772131
chrV	3776959	3777403
chrIII	5099487	5099931	dpy-17	1
chrIV	3384531	3384975	dyf-3	2
chrIV	3385431	3385875
chrIII	6168840	6169284	efk-1	1
chrV	10466541	10466957	egl-9	4
chrV	10468155	10468599
chrV	10472891	10473335
chrV	10473991	10474435
chrII	8931369	8931813	enol-1	1
chrIV	9508584	9509028	ethe-1	2
chrIV	9513464	9513908
chrII	12494496	12494940	F15A4.10	1
chrII	8451510	8451733	F22B5.4	1
chrIII	4899843	4900007	F26F4.6	1
chrI	9312299	9312743	F26H9.5	5
chrI	9312569	9313013
chrI	9314057	9314501
chrI	9315433	9315802
chrI	9315800	9315911
chrI	10577054	10577498	F29C6.1	1
chrIV	4216113	4216557	F30B5.4	1
chrIV	7573861	7574305	F32E10.5	1
chrV	8606310	8606754	F41E6.5	1
chrII	8819990	8820434	F46C5.1	1
chrX	2364697	2365141	F47G3.3	1
chrV	20413394	20413838	F53H2.3	1
chrIII	9456134	9456578	F54C8.4	1
chrIII	5099487	5099931	F54D8.6	1
chrIII	6962054	6962498	F57B9.1	2
chrIII	6971891	6972335
chrIV	9258446	9258890	flh-1	2
chrIV	9259641	9260085
chrIV	9258446	9258890	flh-3	2
chrIV	9259641	9260085
chrIII	7643046	7643490	flt-1	1
chrII	5660945	5661389	fut-3	2
chrII	5661659	5662103
chrI	12966696	12967140	gale-1	1
chrII	8483875	8483986	gbh-2	3
chrII	8483961	8484405
chrII	8485619	8486063
chrV	12002021	12002465	gcy-33	1
chrIII	8937518	8937962	glb-1	1
chrIV	17263758	17264202	gln-5	2
chrIV	17278369	17278813
chrX	3116267	3116534	gpd-2	2
chrX	3127612	3128056
chrX	3116267	3116534	gpd-3	2
chrX	3127612	3128056
chrII	13627120	13627346	gst-16	2
chrII	13638640	13638753
chrII	13627120	13627346	gst-19	2
chrII	13638640	13638753
chrV	14895485	14895929	H12D21.6	1
chrV	13656415	13656859	H37A05.4	3
chrV	13657308	13657752
chrV	13658565	13659009
chrX	15079285	15079729	H40L08.2	1
chrII	8028265	8028709	hda-2	1
chrIII	9053873	9054317	ikke-1	1
chrI	6564400	6564844	ipgm-1	2
chrI	6569273	6569717
chrII	14244441	14244885	jmjd-2	4
chrII	14250230	14250674
chrII	14251371	14251815
chrII	14251570	14252014
chrX	13046286	13046730	K03A11.1	1
chrI	6364682	6365126	K04F10.1	1
chrX	6737552	6737996	K11G12.5	4
chrX	6737552	6737996
chrX	6741963	6742407
chrX	6743749	6744193
chrX	6737552	6737996	K11G12.6	3
chrX	6741963	6742407
chrX	6743749	6744193
chrII	11724408	11724852	ldh-1	1
chrV	4131422	4131946	lgc-1	2
chrV	4131422	4131952
chrX	11937331	11937775	lsd-1	2
chrX	11947116	11947560
chrII	8483875	8483986	M05D6.5	3
chrII	8483961	8484405
chrII	8485619	8486063
chrII	8483875	8483986	M05D6.6	3
chrII	8483961	8484405
chrII	8485619	8486063
chrX	8231794	8232238	M60.2	1
chrI	7581731	7582175	mce-1	2
chrI	7595666	7596110
chrV	6517139	6517583	mdh-1	1
chrI	8305255	8305699	mei-1	1
chrIII	3908153	3908597	mmcm-1	2
chrIII	3921850	3922294
chrV	8348992	8349436	mom-2	1
chrV	14895485	14895929	mpst-2	1
chrV	14895485	14895929	mpst-3	1
chrI	6364682	6365126	mut-2	1
chrX	11937331	11937775	nfya-1	2
chrX	11947116	11947560
chrIV	9063404	9063848	nhr-11	2
chrIV	9063645	9064089
chrI	5807308	5807752	nhr-2	1
chrII	7337460	7337904	nhr-21	2
chrII	7341658	7342102
chrV	4131422	4131946	nhr-57	2
chrV	4131422	4131952
chrIII	3908153	3908597	nit-1	2
chrIII	3921850	3922294
chrII	12614758	12615202	nspe-1	2
chrII	12615482	12615751
chrII	12614758	12615202	nspe-2	2
chrII	12615482	12615751
chrII	12614758	12615202	nspe-3	2
chrII	12615482	12615751
chrII	12614758	12615202	nspe-4	2
chrII	12615482	12615751
chrII	12614758	12615202	nspe-5	2
chrII	12615482	12615751
chrII	12614758	12615202	nspe-6	2
chrII	12615482	12615751
chrII	9154410	9154591	oac-54	8
chrII	9156281	9156683
chrII	9156281	9156683
chrII	9158010	9158454
chrII	9160214	9160767
chrII	9160214	9160767
chrII	9161380	9161824
chrII	9163324	9163768
chrX	7661100	7661544	pcca-1	2
chrX	3090150	3090334
chrX	3090150	3090334	pccb-1	1
chrIII	62013	62457	pck-1	2
chrIII	67168	67340
chrV	4131422	4131946	phat-5	2
chrV	4131422	4131952
chrIV	12218250	12218694	phy-2	1
chrV	3771514	3771742	R08E5.1	3
chrV	3771933	3772131
chrV	3776959	3777403
chrV	3771514	3771742	R08E5.3	3
chrV	3771933	3772131
chrV	3776959	3777403
chrII	9154410	9154591	rhy-1	8
chrII	9156281	9156683
chrII	9156281	9156683
chrII	9158010	9158454
chrII	9160214	9160767
chrII	9160214	9160767
chrII	9161380	9161824
chrII	9163324	9163768
chrIII	5099487	5099931	sax-2	1
chrV	18723621	18724065	scl-19	1
chrX	8545977	8546421	sdha-1	1
chrIII	6447507	6447951	set-1	1
chrIV	5656138	5656250	skn-1	1
chrIV	15931789	15932233	skr-10	1
chrV	11887873	11888317	sodh-1	1
chrX	11473085	11473529	spp-9	1
chrIV	14219663	14220036	sqrd-1	3
chrIV	14219927	14220053
chrIV	14224857	14225301
chrV	14660708	14661152	srh-17	1
chrV	7415759	7416203	srw-67	2
chrV	7417020	7417464
chrX	11093957	11094401	sulp-7	3
chrX	11094159	11094603
chrX	11095396	11095840
chrIII	4693264	4693708	T04A8.7	1
chrIII	4693264	4693708	T04A8.8	1
chrV	4131422	4131946	T05B4.13	2
chrV	4131422	4131952
chrV	4131422	4131946	T05B4.4	2
chrV	4131422	4131952
chrV	14200127	14200571	T16A9.1	1
chrX	12454223	12454667	T18D3.1	2
chrX	12457973	12458417
chrX	14560154	14560598	T24C2.2	1
chrV	9078769	9079213	T27E4.7	1
chrII	12261422	12261866	tag-276	1
chrII	12040206	12040650	tpi-1	1
chrII	4941583	4942027	try-1	1
chrV	9344055	9344499	try-5	1
chrIII	12904979	12905423	unc-71	1
chrII	9154410	9154591	W07A12.4	7
chrII	9156281	9156683
chrII	9156281	9156683
chrII	9158010	9158454
chrII	9160214	9160767
chrII	9160214	9160767
chrII	9161380	9161824
chrIV	3294536	3294980	W08E12.8	1
chrII	14598356	14598800	wee-1.2	1
chrIV	16415194	16415638	Y10G11A.1	1
chrIV	9258446	9258890	Y11D7A.10	2
chrIV	9259641	9260085
chrIV	9258446	9258890	Y11D7A.7	2
chrIV	9259641	9260085
chrII	12040206	12040650	Y17G7B.10	1
chrV	10466541	10466957	Y32F6B.8	4
chrV	10468155	10468599
chrV	10472891	10473335
chrV	10473991	10474435
chrII	12614758	12615202	Y38E10A.9	2
chrII	12615482	12615751
chrV	3771514	3771742	Y39H10A.1	3
chrV	3771933	3772131
chrV	3776959	3777403
chrII	12261422	12261866	Y57A10A.26	1
chrIV	13388699	13389143	Y62E10A.13	3
chrIV	13395215	13395532
chrIV	13396505	13396640
chrI	6364682	6365126	ZC308.4	1
chrX	1909368	1909812	ZC53.1	1
chrX	16131012	16131456	ZK1073.1	1
chrIV	17249664	17250108	ZK550.6	2
chrIV	17263758	17264202
			Total sites	267

### Sheet: Fold change in expression
Gene Name	Number of Binding Sites	egl-9/Wild Type log2Fold Change	egl-9 / Wild Type Fold Change
21ur-1334	3	5.74934	53.7928
21ur-15622	4	4.29063	19.5708
21ur-15671	3	5.87822	58.8194
21ur-278	3	4.8651	29.1434
21ur-5163	3	3.59542	12.0873
21ur-8543	1	5.61962	49.167
aat-3	1	0.732863	1.66193
acl-12	1	2.13433	4.39033
acs-11	1	0.552103	1.46622
acs-19	2	0.644474	1.56317
aldo-1	1	1.21802	2.32628
bir-2	1	0.642424	1.56095
C01G6.3	2	1.3365	2.52537
C03D6.1	1	1.63026	3.09568
C31C9.2	2	4.56086	23.6023
C33A11.2	1	0.675285	1.59691
C34D10.2	2	0.752759	1.68501
C56A3.4	1	0.53001	1.44394
cdo-1	1	3.1248	8.72285
col-176	1	4.06599	16.7488
col-78	8	9.99476	1020.29
cpr-1	1	0.783763	1.72162
cysl-1	1	1.85854	3.6264
cysl-2	3	6.90264	119.647
cysl-3	3	3.043	8.24206
dpy-17	1	3.40625	10.6019
dyf-3	2	0.810605	1.75395
efk-1	1	1.41944	2.67482
egl-9	4	3.26667	9.62425
enol-1	1	0.953613	1.93672
ethe-1	2	3.35072	10.2016
F15A4.10	1	2.21747	4.65076
F22B5.4	1	4.76226	27.1383
F26F4.6	1	0.852498	1.80562
F26H9.5	5	3.95552	15.5142
F29C6.1	1	2.62714	6.17799
F30B5.4	1	1.46495	2.76054
F32E10.5	1	0.670393	1.59151
F41E6.5	1	1.65291	3.14468
F46C5.1	1	3.70945	13.0814
F47G3.3	1	0.847646	1.79956
F53H2.3	1	0.662236	1.58253
F54C8.4	1	0.383042	1.30409
F54D8.6	1	1.05492	2.0776
F57B9.1	2	1.6408	3.11838
flh-1	2	0.481273	1.39597
flh-3	2	2.57863	5.97373
flt-1	1	0.587217	1.50235
fut-3	2	0.595994	1.51151
gale-1	1	0.526252	1.44018
gbh-2	3	2.69224	6.46316
gcy-33	1	1.89578	3.72123
glb-1	1	3.95376	15.4953
gln-5	2	1.43277	2.69965
gpd-2	2	1.23541	2.35448
gpd-3	2	1.3356	2.52381
gst-16	2	2.95718	7.76604
gst-19	2	10.1641	1147.35
H12D21.6	1	5.26589	38.4762
H37A05.4	3	2.40467	5.29516
H40L08.2	1	2.06483	4.18385
hda-2	1	0.525713	1.43964
ikke-1	1	0.425043	1.34261
ipgm-1	2	0.888794	1.85163
jmjd-2	4	0.972522	1.96227
K03A11.1	1	4.18701	18.2144
K04F10.1	1	1.17508	2.25805
K11G12.5	4	0.993861	1.99151
K11G12.6	3	2.08145	4.23232
ldh-1	1	1.17815	2.26287
lgc-1	2	5.72469	52.8814
lsd-1	2	1.35935	2.5657
M05D6.5	3	3.00185	8.01029
M05D6.6	3	2.99834	7.99077
M60.2	1	2.56948	5.93595
mce-1	2	1.44983	2.73176
mdh-1	1	1.14178	2.20653
mei-1	1	0.779849	1.71695
mmcm-1	2	1.33238	2.51817
mom-2	1	0.774793	1.71094
mpst-2	1	8.21643	297.435
mpst-3	1	4.2671	19.2542
mut-2	1	0.645409	1.56418
nfya-1	2	0.839789	1.78979
nhr-11	2	3.20125	9.19758
nhr-2	1	1.6445	3.12639
nhr-21	2	1.90079	3.73417
nhr-57	2	6.68216	102.691
nit-1	2	5.90038	59.73
nspe-1	2	2.79608	6.94549
nspe-2	2	4.69883	25.9711
nspe-3	2	10.8327	1823.74
nspe-4	2	7.60101	194.148
nspe-5	2	2.52085	5.73921
nspe-6	2	8.53442	370.779
oac-54	8	6.16186	71.5987
pcca-1	2	2.00527	4.01464
pccb-1	1	1.72164	3.2981
pck-1	2	4.38597	20.9078
phat-5	2	3.55768	11.7752
phy-2	1	4.73239	26.5822
R08E5.1	3	4.80412	27.9374
R08E5.3	3	5.55698	47.0779
rhy-1	8	6.24175	75.6753
sax-2	1	1.05476	2.07737
scl-19	1	9.66646	812.631
sdha-1	1	0.560371	1.47465
set-1	1	0.445581	1.36186
skn-1	1	0.518878	1.43284
skr-10	1	2.22149	4.66374
sodh-1	1	2.16157	4.47403
spp-9	1	9.37177	662.496
sqrd-1	3	7.84408	229.776
srh-17	1	4.22104	18.6492
srw-67	2	8.23754	301.82
sulp-7	3	0.823659	1.76989
T04A8.7	1	0.504658	1.41879
T04A8.8	1	0.589107	1.50431
T05B4.13	2	9.59692	774.391
T05B4.4	2	4.18951	18.246
T16A9.1	1	1.22239	2.33332
T18D3.1	2	0.726462	1.65458
T24C2.2	1	2.54524	5.83704
T27E4.7	1	1.79932	3.48055
tag-276	1	3.68876	12.8952
tpi-1	1	0.949938	1.93179
try-1	1	1.38433	2.61052
try-5	1	0.937904	1.91574
unc-71	1	1.0159	2.02217
W07A12.4	7	2.47467	5.55839
W08E12.8	1	1.82859	3.55189
wee-1.2	1	2.62514	6.16946
Y10G11A.1	1	0.712424	1.63855
Y11D7A.10	2	2.53926	5.8129
Y11D7A.7	2	0.994845	1.99287
Y17G7B.10	1	0.851988	1.80499
Y32F6B.8	4	8.69099	413.284
Y38E10A.9	2	7.38729	167.416
Y39H10A.1	3	3.05064	8.28582
Y57A10A.26	1	0.539698	1.45367
Y62E10A.13	3	2.61283	6.11702
ZC308.4	1	1.18673	2.27636
ZC53.1	1	1.78774	3.45274
ZK1073.1	1	0.898828	1.86455
ZK550.6	2	2.51488	5.71551
